# scMILD: Single-cell Multiple Instance Learning for Sample Classification and Associated Subpopulation Discovery

**DOI:** 10.1101/2025.01.09.632256

**Authors:** Kyeonghun Jeong, Jinwook Choi, Kwangsoo Kim

**Affiliations:** Interdisciplinary Program in Bioengineering, Seoul National University, Seoul, Republic of Korea; Institute of Medical and Biological Engineering, Medical Research Center, Seoul National University, Seoul, Republic of Korea; Department of Transdisciplinary Medicine, Institute of Convergence Medicine with Innovative Technology, Seoul National University Hospital, Seoul, Republic of Korea; Department of Medicine, College of Medicine, Seoul National University, Seoul, Republic of Korea

**Keywords:** Single-cell transcriptomics, Condition-associated cell subpopulations, Multiple Instance Learning, Sample classification

## Abstract

Linking cellular states to clinical phenotypes is a major challenge in single-cell analysis. Here, we present scMILD, a weakly supervised Multiple Instance Learning framework that robustly identifies condition-associated cells using only sample-level labels. After systematically validating scMILD’s accuracy through controlled simulations, we applied it to diverse disease datasets, confirming its ability to retrieve known biological signatures. Building on this, our sample-informed analysis of scMILD-identified monocytes in COVID-19 revealed a temporal transition from an early antiviral to a late stress-response state. Furthermore, in a novel cross-disease application, a model trained on COVID-19 successfully stratified Lupus patients and distinguished shared inflammatory states from disease-specific ones. scMILD thus provides a validated and versatile strategy to dissect cellular heterogeneity, bridging single-cell observations with high-level phenotypes.
