## Supplementary Tables for "scMILD: Single-cell Multiple Instance Learning for Sample Classification and Associated Subpopulation Discovery": Table S1.xlsx

### Sheet: Table S1
Supplementary Table S1. Performance comparison between scMILD and the baseline model across 8 experiments.
		scMILD			scMILD w/o OPL			ABMIL
	exp(seed)	AUC	F1-macro	Accuracy	AUC	F1-macro	Accuracy	AUC	F1-macro	Accuracy
Lupus	1	1	1	1	1	1	1	0.997436	0.973007	0.976744
	2	1	0.92196	0.930233	1	0.897619	0.906977	1	0.92196	0.930233
	3	1	0.973007	0.976744	0.997436	0.942204	0.953488	1	0.973007	0.976744
	4	1	1	1	1	1	1	1	1	1
	5	1	0.973007	0.976744	1	1	1	1	1	1
	6	1	1	1	1	1	1	1	0.92196	0.930233
	7	1	1	1	1	1	1	0.992308	0.973007	0.976744
	8	1	0.973007	0.976744	1	0.971803	0.976744	0.984615	0.944872	0.953488
	Average	1	0.980123	0.982558	0.999679	0.976453	0.979651	0.996795	0.963477	0.968023
COVID-19 Infection	1	0.944444	0.628571	0.769231	1	0.902256	0.923077	0.722222	0.409091	0.692308
	2	1	1	1	0.944444	0.628571	0.769231	0.944444	0.628571	0.769231
	3	0.666667	0.675	0.692308	0.666667	0.405229	0.461538	0.694444	0.575163	0.615385
	4	0.944444	0.915033	0.923077	0.75	0.902256	0.923077	0.916667	0.819444	0.846154
	5	0.777778	0.8375	0.846154	1	1	1	0.75	0.745098	0.769231
	6	0.944444	0.628571	0.769231	0.777778	0.819444	0.846154	1	0.783333	0.846154
	7	0.972222	0.628571	0.769231	0.944444	0.763636	0.769231	0.916667	0.706767	0.769231
	8	1	0.902256	0.923077	1	0.628571	0.769231	0.972222	0.628571	0.769231
	Average	0.90625	0.776938	0.836538	0.885417	0.756245	0.807692	0.864583	0.662005	0.759615
COVID-19 Hosp	1	0.907738	0.815077	0.828125	0.90377	0.851201	0.859375	0.905754	0.851201	0.859375
	2	0.985119	0.921395	0.921875	0.973214	0.904762	0.90625	0.980159	0.904762	0.90625
	3	0.97123	0.905882	0.90625	0.959325	0.84375	0.84375	0.954365	0.874878	0.875
	4	0.968254	0.920299	0.921875	0.969246	0.918513	0.921875	0.972222	0.935936	0.9375
	5	0.938492	0.936508	0.9375	0.938492	0.936508	0.9375	0.938492	0.920929	0.921875
	6	0.91369	0.859065	0.859375	0.917659	0.868718	0.875	0.920635	0.851201	0.859375
	7	0.985119	0.936508	0.9375	0.990079	0.936508	0.9375	0.993056	0.952179	0.953125
	8	0.980159	0.920929	0.921875	0.97123	0.84375	0.84375	0.979167	0.874878	0.875
	Average	0.956225	0.901958	0.904297	0.952877	0.887964	0.890625	0.955481	0.895746	0.898438
UC	1	1	1	1	1	1	1	1	1	1
	2	0.933333	0.873016	0.875	1	0.854545	0.875	1	0.854545	0.875
	3	0.933333	0.873016	0.875	0.866667	0.619048	0.625	0.733333	0.619048	0.625
	4	1	0.854545	0.875	0.866667	0.733333	0.75	0.8	0.733333	0.75
	5	0.933333	0.873016	0.875	0.933333	0.873016	0.875	0.866667	0.75	0.75
	6	1	0.854545	0.875	1	0.854545	0.875	0.733333	0.854545	0.875
	7	1	1	1	1	1	1	1	1	1
	8	1	0.873016	0.875	1	0.873016	0.875	1	1	1
	Average	0.975	0.900144	0.90625	0.958333	0.850938	0.859375	0.891667	0.851434	0.859375
