## Supplementary Tables for "scMILD: Single-cell Multiple Instance Learning for Sample Classification and Associated Subpopulation Discovery": Table S2.xlsx

### Sheet: Table S2
Supplementary Table S2. Hyperparameters used in the scMILD model.
	Dataset	Disease Dataset				Simulation dataset
		Lupus	COVID-19 Infection	COVID-19 Hosp	UC	400 cells / 20%	400 cells / 10%	400 cells / 5%	300 cells / 20%	300 cells / 10%	300 cells / 5%	200 cells / 20%	200 cells / 10%	200 cells / 5%	100 cells / 20%	100 cells / 10%	100 cells / 5%
Pretraining Autoencoder	Encoder Architecture Dimensions	512, 256, 128				512, 256, 128
	Learning rate	0.001				0.001
	Maximum Training Epochs	250				250
	Batch size	128				128
	Early Stopping Patience	15				15
Training	Learning rate encoder	0.001				0.001
	Sample Branch Hidden Dimensions	16, 16	16, 16	128, 128	16, 16	64, 64
	Sample Branch Learning Rate	0.0001	0.0001	0.001	0.0001	0.001	0.001	0.0001	0.0001	0.001	0.001	0.0001	0.0001	0.0001	0.001	0.0001	0.0001
	Cell Branch Hidden Dimensions	16, 16	16, 16	128, 128	16, 16	64, 64
	Cell Branch Learning Rate	0.001				0.001
	Attention Module Hidden Dimension	128				128
	Maximum Training Epochs	100				100
	Negative Class Weight Parameter (λ)	0.1	0.3	0.1	0.1	0.3	0.5	0.3	0.3	0.3	0.5	0.3	0.1	0.5	0.3	0.1	0.5
	Sample-to-Cell Branch Optimization Ratio	1	1	5	1	1	1	1	1	1	1	1	1	1	1	5	1
Validation	Early Stopping Patience	10	10	15	15	15
