## Supplementary Tables for "scMILD: Single-cell Multiple Instance Learning for Sample Classification and Associated Subpopulation Discovery": Table S3.xlsx

### Sheet: Table S3
Supplementary Table S3. Comparison of attention score separability metrics across simulation settings.
Setting		Kolmogorov-Smirnov Statistics			Overlap coefficient
Cell count	Proprotion	scMILD	scMILD w/o OPL	ABMIL	scMILD	scMILD w/o OPL	ABMIL
400	0.2	0.853179	0.734235	0.257365	0.191987	0.291648	0.729495
400	0.1	0.512448	0.425907	0.192041	0.483293	0.575984	0.803976
400	0.05	0.546356	0.465167	0.185136	0.476505	0.572507	0.834967
300	0.2	0.830716	0.720077	0.330806	0.168523	0.288762	0.595953
300	0.1	0.599614	0.589406	0.163241	0.420083	0.444935	0.816952
300	0.05	0.386623	0.356416	0.222851	0.605078	0.644124	0.773249
200	0.2	0.628587	0.426354	0.525625	0.38019	0.591798	0.440544
200	0.1	0.496918	0.396305	0.264593	0.489988	0.58196	0.716858
200	0.05	0.352849	0.325812	0.259759	0.690683	0.713363	0.758042
100	0.2	0.523906	0.464972	0.238624	0.478642	0.566964	0.734529
100	0.1	0.309306	0.272299	0.308143	0.620929	0.691011	0.675192
100	0.05	0.312789	0.262657	0.321782	0.664164	0.73573	0.739194
