## Supplementary Tables for "scMILD: Single-cell Multiple Instance Learning for Sample Classification and Associated Subpopulation Discovery": Table S4.xlsx

### Sheet: Table S4
Supplementary Table S4. Comparison of DEG identification performance on simulation dataset
Cells/Sample	Ground Truth DEGs	scMILD		Phenotype-based
		DEGs (True positive/Total)	Precision/Recall	DEGs (True positive / Total)	Precision/Recall
400	157	130/150	0.87/0.83	14/14	1.0/0.09
300	103	75/83	0.90/0.73	14/15	0.93/0.14
200	63	32/35	0.91/0.51	5/5	1.0/0.08
100	37	34/39	0.87/0.92	0/0	NA/0.0
TP: True Positives (overlap with ground truth DEGs)
