## Supplementary Tables for "scMILD: Single-cell Multiple Instance Learning for Sample Classification and Associated Subpopulation Discovery": Table S5.xlsx

### Sheet: Table S5
Supplementary Table S5. Comparison of biological relevance of identified clusters in the mixture simulation. Correlation between log2 fold-change values of DEGs from identified clusters and ground truth DEGs for KLF1 and CEBPE perturbations. Results are shown across different clustering methods and resolution parameters.
Method	Resolution	Target	Cluster name	logFC_correlation_all (r)	logFC_correlation_top50 (r)	logFC_correlation_top50 (r_squared)
scMILD-guided	0.8	KLF1	Case-associated_0	0.977171	0.967101	0.935284
scMILD-guided	0.2	KLF1	Case-associated_0	0.977148	0.967089	0.935262
scMILD-guided	0.3	KLF1	Case-associated_0	0.977148	0.967089	0.935262
scMILD-guided	0.4	KLF1	Case-associated_0	0.977148	0.967089	0.935262
scMILD-guided	0.5	KLF1	Case-associated_0	0.977148	0.967089	0.935262
scMILD-guided	0.6	KLF1	Case-associated_0	0.977148	0.967089	0.935262
scMILD-guided	0.7	KLF1	Case-associated_0	0.977148	0.967089	0.935262
scMILD-guided	0.1	KLF1	Case-associated_0	0.96182	0.951208	0.904797
scMILD-guided	0.9	KLF1	Case-associated_1	0.945108	0.920793	0.847859
scMILD-guided	1	KLF1	Case-associated_1	0.945108	0.920793	0.847859
scMILD-guided	0.1	CEBPE	Case-associated_0	0.982055	0.87353	0.763055
Case-only	0.8	KLF1	5	0.897416	0.853714	0.728827
scMILD-guided	0.9	CEBPE	Case-associated_0	0.984141	0.853225	0.727993
scMILD-guided	0.8	CEBPE	Case-associated_1	0.984068	0.850784	0.723834
scMILD-guided	0.2	CEBPE	Case-associated_1	0.983969	0.848631	0.720175
scMILD-guided	0.3	CEBPE	Case-associated_1	0.983969	0.848631	0.720175
scMILD-guided	0.4	CEBPE	Case-associated_1	0.983969	0.848631	0.720175
scMILD-guided	0.5	CEBPE	Case-associated_1	0.983969	0.848631	0.720175
scMILD-guided	0.6	CEBPE	Case-associated_1	0.983969	0.848631	0.720175
scMILD-guided	0.7	CEBPE	Case-associated_1	0.983969	0.848631	0.720175
scMILD-guided	1	CEBPE	Case-associated_0	0.983564	0.84466	0.71345
Case-only	1	KLF1	6	0.882199	0.829111	0.687425
Case-only	0.9	KLF1	6	0.880988	0.826413	0.682959
Standard	0.8	KLF1	8	0.822591	0.795125	0.632224
Standard	1	KLF1	7	0.823579	0.791834	0.627001
Standard	0.4	CEBPE	6	0.983153	0.785548	0.617085
Standard	0.5	CEBPE	6	0.983153	0.785548	0.617085
Standard	0.6	CEBPE	7	0.983023	0.781697	0.61105
Standard	0.7	CEBPE	9	0.983023	0.781697	0.61105
Standard	0.8	CEBPE	10	0.983023	0.781697	0.61105
Standard	0.9	CEBPE	10	0.983133	0.781697	0.61105
Standard	1	CEBPE	10	0.983023	0.781697	0.61105
Standard	0.3	CEBPE	4	0.98296	0.77921	0.607168
Standard	0.1	CEBPE	1	0.98304	0.77921	0.607168
Standard	0.2	CEBPE	3	0.98304	0.77921	0.607168
Standard	0.4	KLF1	4	0.808733	0.778702	0.606376
Standard	0.6	KLF1	5	0.807688	0.777527	0.604549
Standard	0.5	KLF1	4	0.806961	0.777223	0.604075
Case-only	0.3	KLF1	0	0.799091	0.773963	0.599019
Standard	0.9	KLF1	7	0.811055	0.773197	0.597834
Case-only	0.2	KLF1	0	0.797483	0.771889	0.595812
Standard	0.7	KLF1	7	0.801044	0.771605	0.595375
Case-only	0.7	KLF1	2	0.796618	0.761523	0.579917
Case-only	0.6	KLF1	2	0.795012	0.760072	0.577709
Case-only	0.5	KLF1	0	0.782662	0.752553	0.566336
Case-only	0.4	KLF1	0	0.779235	0.749162	0.561244
Case-only	0.1	CEBPE	1	0.952341	0.508627	0.258702
Case-only	0.2	CEBPE	3	0.952386	0.501342	0.251344
Case-only	0.3	CEBPE	3	0.952386	0.501342	0.251344
Case-only	1	CEBPE	5	0.952386	0.501342	0.251344
Case-only	0.6	CEBPE	3	0.93225	0.456858	0.208719
Case-only	0.7	CEBPE	3	0.93225	0.456858	0.208719
Case-only	0.8	CEBPE	4	0.932865	0.456858	0.208719
Case-only	0.9	CEBPE	4	0.932865	0.456858	0.208719
Case-only	0.4	CEBPE	3	0.933764	0.456302	0.208212
Case-only	0.5	CEBPE	3	0.933029	0.456302	0.208212
Standard	0.3	KLF1	0	0.415505	0.407224	0.165831
Standard	0.2	KLF1	1	0.345688	0.310836	0.0966188
Standard	0.1	KLF1	0	-0.721648	-0.736994	0
Case-only	0.1	KLF1	0	-0.600499	-0.626495	0
