## Supplementary Tables for "scMILD: Single-cell Multiple Instance Learning for Sample Classification and Associated Subpopulation Discovery": Table S6.xlsx

### Sheet: Table S6
Supplementary Table S6. Top 100 differentially expressed genes (DEGs) for each ISG^hi SLE-expanded subcluster in the Lupus dataset, as reported in the original study.
Mono_caSC0	Mono_caSC4	pDC_caSC3	cDC_caSC2	PC_caSC0	T_caSC6	NK_caSC3
IFI6	HLA-DPA1	IFI44L	LY6E	IFI6	IFI44L	IFI44L
ISG15	HLA-DPB1	ISG15	IFITM3	ISG15	IFI6	ISG15
LY6E	HLA-DRA	LY6E	IFI6	EPSTI1	ISG15	IFI6
IFI44L	HLA-DRB1	MX1	IFI44L	IFITM1	XAF1	LY6E
IFITM3	IFITM3	B2M	ISG15	IFI27	LY6E	GZMB
EPSTI1	CD74	PIM3	EPSTI1	LY6E	MX1	B2M
TYMP	APOBEC3A	BST2	MX1	MX1	EPSTI1	EPSTI1
IFI27	PSME2	EPSTI1	IFI44	IFI44	IRF7	MX1
S100A8	LY6E	IFI44	TYMP	IRF7	IFIT3	NKG7
IFI44	FTH1	ISG20	IFITM1	STAT1	USP18	LGALS1
MT2A	CST3	HLA-B	IRF7	IFI44L	EIF2AK2	ISG20
S100A9	AIF1	OAS1	CMPK2	IFITM3	IFI44	PRF1
MX1	B2M	USP18	XAF1	S100A8	STAT1	BST2
RP11-1143G9.4	EMP3	H3F3B	STAT1	USP18	OAS1	IFITM3
SIGLEC1	IFITM2	XAF1	IFITM2	BST2	CMPK2	MT2A
STAT1	TIMP1	STAT1	MT2A	XAF1	RSAD2	IRF7
RNASE2	RPS19	UBE2L6	PLSCR1	HBA2	SELL	HLA-A
PLAC8	FTL	PLAC8	LGALS3BP	IFI35	IFIT1	TMSB10
PLSCR1	TMSB10	ZFP36	IFIT3	UBE2L6	IFITM3	HLA-C
XAF1	ISG15	LAP3	LAP3	LAP3	PLSCR1	IFITM1
LAP3	HLA-DQB1	LGMN	EIF2AK2	S100A9	MX2	OAS1
MNDA	NPC2	HLA-A	IFI35	HERC5	S100A9	IFI44
TNFSF13B	SAT1	IFITM2	IFI27	COX5A	S100A8	XAF1
CMPK2	PLAC8	HLA-C	SAMD9L	IFIT1	BST2	CD38
CLU	HLA-DRB5	LGALS9	OAS2	OAS1	LGALS3BP	PLSCR1
OAS2	YBX1	IFI35	UBE2L6	NT5C3A	SP110	TYMP
NCF1	LST1	IRF7	BST2	B2M	HERC6	PSME2
IRF7	ABI3	COX5A	OAS3	HBA1	HERC5	SPON2
LGALS3BP	FCGR3A	IFI27	SIGLEC1	CHMP5	PARP9	S100A11
IFIT2	PSAP	PLSCR1	MX2	XBP1	IFITM1	PSMB9
SCO2	MT2A	SAMD9L	USP18	ISG20	SP100	USP18
RSAD2	COTL1	IFI6	TRIM22	SAMD9L	DDX60	CYBA
IFITM1	CD52	TSPAN13	OAS1	TYMP	MYC	IFITM2
IFI35	FCER1G	EIF2AK2	RABGAP1L	SP100	CCR7	IFI16
BST2	HLA-DMA	TMSB4X	IFIT1	HBB	OAS3	SH3BGRL3
IFIT3	HLA-DQA1	TAP1	IFI16	CD38	TNFSF10	CST7
CD163	VAMP5	S100A6	HERC5	TNFSF10	MT2A	IFI27
SELL	S100A11	MCL1	PARP9	PSME2	SAMD9L	GZMA
PARP14	C1orf162	SP110	SP110	PLSCR1	IFI16	TMSB4X
MS4A6A	RNASET2	CD38	SCO2	PSMB9	TXNIP	EIF2AK2
UBE2L6	TUBA1B	CD83	OASL	DRAP1	TRIM22	IGFBP7
MX2	WARS	TYMP	CUL1	RSAD2	AIF1	IFI35
FCGR1A	TMSB4X	IFI16	IFIT2	TAP1	NT5C3A	KLRD1
TNFSF10	JUNB	GPR183	RNF213	ADAR	ISG20	LGALS9
SERPING1	PFN1	MX2	TNFSF10	IFITM2	PPM1K	PLAC8
HMGB2	MARCKS	SUB1	B2M	UAP1	HSH2D	STAT1
NT5C3A	SERPINA1	CTSB	PLAC8	LGALS9	TYMP	MYL12A
ISG20	CALM2	PSMB9	PARP14	IFIT3	TMEM123	IFIT3
GRN	FAM26F	OAS2	LGALS9	FCN1	PIK3IP1	S100A9
LYZ	HES4	HESX1	RSAD2	OAS2	GBP1	UBB
TRIM22	PSMA4	NT5C3A	TXNIP	ERH	LAMP3	TRIM22
OAS3	ACTB	ACTB	ISG20	SSR4	IFI27	MYL6
IFIT1	HLA-C	PSME1	PSME2	EIF2AK2	LYZ	HLA-B
APOBEC3A	PSMB9	CD164	SAMD9	MZB1	HELZ2	CARD16
CAPG	PRELID1	FOS	CHMP5	IFIH1	IFI35	GAPDH
CD14	SPI1	IRF8	GBP1	TRIM69	GIMAP7	RARRES3
TMEM123	RHOC	SRP14	PHF11	IFI27L2	ADAR	FCER1G
SAMD9L	CFD	NFKBIA	STAT2	CCR2	C19orf66	NEAT1
IFI16	CD68	TNFSF13B	NT5C3A	SDC1	UBE2L6	CD247
OASL	TYMP	HIST1H1C	SERPING1	NMI	IGLL5	SRGN
FOS	IFI6	DUSP1	AXL	GMPR	OAS2	UBE2L6
B2M	PSME1	CD53	DUSP1	PARP9	SPATS2L	ALOX5AP
FCN1	DRAP1	PARP14	IFIH1	SUB1	CST3	S100A6
JUN	RHOA	MYL12A	JUN	SPCS3	LGALS9	SP100
EIF2AK2	EPSTI1	PTMA	MT1E	FAM3C	SAMD9	PSMB8
CLEC4E	CYBA	TNFSF10	DDX60L	CASP1	LTB	CD53
HERC5	CORO1A	UBC	ODF3B	LAG3	HES4	ARPC3
GBP1	CFL1	HNRNPA2B1	HSH2D	EIF1AY	CHMP5	SUB1
S100A12	HLA-B	JUNB	PSMA4	CMPK2	DDX60L	SERF2
PARP9	FKBP1A	IRF2BP2	OTOF	GALNT2	PARP14	S100A8
PSME2	UBE2L6	RBCK1	ADAR	CST3	PARP10	ACTB
CTSD	VAMP8	HNRNPC	TAP1	SAT1	ADTRP	CCL4
RNASE6	LILRB2	HLA-E	ZBP1	NOP10	RP11-1143G9.4	RAC2
MT1X	UCP2	PSME2	HELZ2	IFI16	STAT2	CMPK2
RNF213	TNFSF10	RGS1	FOS	TRIM22	IGJ	TXNIP
FKBP5	GBP1	SRGN	NAPA	HIST1H1C	GPR155	PTPRCAP
NEXN	UBB	IGJ	MNDA	AC006129.4	IFIT2	PARP9
STAT2	ISG20	ATF3	ATF3	IFI27L1	IFIT5	PFN1
SPTLC2	SERF2	MALAT1	DDX60	POMP	FCN1	ANXA2
BLVRA	HLA-A	TRIM22	CARD16	ATOX1	VCAN	SHISA5
CHMP5	IFITM1	CHMP5	CLEC12A	DYNLL1	S100A12	TAP1
RNASE1	SH3BGRL3	HBB	SHISA5	SPATS2L	MNDA	SAMD9
TMSB10	GIMAP4	HERC5	TMEM123	MT2A	LAP3	POMP
LGALS1	RAP1B	IFITM3	SLFN5	USP30-AS1	CISH	DBI
GIMAP4	TXNIP	DRAP1	ARHGEF3	HLA-B	SCGB3A1	OAS2
USP18	CD63	ID2	GMPR	TREX1	CTD-2521M24.9	PSME1
RABGAP1L	TYROBP	IDH3A	APOBEC3A	SAR1B	DDX58	COX8A
IFITM2	RPL41	C19orf66	SPATS2L	FCER1G	HBB	CX3CR1
VAMP5	RBX1	HLA-DQB1	PSMB9	PARP14	OXNAD1	DRAP1
MYL12A	IRF7	TMSB10	KLF10	C4orf3	FKBP5	ARPC2
CES1	CAMK1	CKS2	CALM1	MGST2	IRF9	PSMA4
PSMB9	RPS29	RNASET2	SELL	NDUFV2	ODF3B	HMGB2
CCL2	ICAM2	MYL12B	CASP1	CDKN2A	CSTA	COX6C
SAMD9	DOK2	DDIT4	CD163	COX17	TARBP1	HNRNPA2B1
LGALS2	CLIC1	CXCR4	HLA-DRB5	C19orf66	PIM2	EMP3
GMPR	LAP3	PMAIP1	IL13RA1	GBP5	BIRC3	SAMD9L
IL1R2	LGALS9	CHST12	JUP	COX7A2	TREX1	RAP1B
GPX1	OAZ1	MT2A	MYL12A	CLEC2D	PNPT1	ABI3
OAS1	IFI35	CLEC2B	LEPROTL1	PIM2	CD14	GNG5
DTX3L	GPBAR1	HSPA8	SSB	SRGN	DHX58	HIST1H2BK
