## Supplementary Tables for "scMILD: Single-cell Multiple Instance Learning for Sample Classification and Associated Subpopulation Discovery": Table S7.xlsx

### Sheet: Table S7
Supplementary Table S7. Cell type counts in the COVID-19 infection test dataset, grouped by sample phenotype (COVID-19 / Normal).
	normal	COVID-19
B Cells	1	8
Basal Cells	50	205
Ciliated Cells	1571	541
Dendritic Cells	2	9
Deuterosomal Cells	7	54
Developing Ciliated Cells	25	481
Developing Secretory and Goblet Cells	37	99
Enteroendocrine Cells	4	7
Erythroblasts	2	0
Goblet Cells	162	134
Ionocytes	60	125
Macrophages	3	40
Mitotic Basal Cells	3	27
Plasmacytoid DCs	0	8
Secretory Cells	14	1384
Squamous Cells	66	413
T Cells	70	233
