## Supplementary Tables for "scMILD: Single-cell Multiple Instance Learning for Sample Classification and Associated Subpopulation Discovery": Table S8.xlsx

### Sheet: Table S8
Supplementary Table S8. Distribution of SARS-CoV2 positive cells across Infection-associated and Infection-independent subgroups in the COVID-19 infection dataset, including Fisher's exact test results.
		Condition-association
		Infection-associated	Infection-independent
SARS-CoV2+	TRUE	323	87
	FALSE	1887	1471
Total
Fisher p.value = 1.447558e-19
alternative hypothesis: true odds ratio is not equal to 1
