## Supplementary Tables for "scMILD: Single-cell Multiple Instance Learning for Sample Classification and Associated Subpopulation Discovery": Table S10.xlsx

### Sheet: Table S10
Supplementary Table S10. Differentially expressed genes (DEGs) between condition-association subgroups in Goblet cells of the COVID-19 infection test dataset.
p_val	avg_log2FC	pct.1	pct.2	p_val_adj	cluster	gene
2.99924e-19	2.12664	0.765	0.239	8.3274e-15	Normal	XIST
7.40427e-13	1.86586	0.796	0.522	2.0558e-08	Normal	ALDH3A1
3.20079e-12	5.24864	0.346	0.022	8.88699e-08	Normal	CYP1B1
4.99107e-11	1.01445	0.907	0.657	1.38577e-06	Normal	AHNAK
6.17019e-10	1.32397	0.549	0.179	1.71315e-05	Normal	MTRNR2L3
1.18181e-09	3.89564	0.346	0.06	3.28129e-05	Normal	STATH
2.68791e-08	1.46674	0.611	0.328	0.000746298	Normal	ADGRF1
4.60593e-11	3.28614	0.431	0.103	1.27884e-06	Infection-independent	NOS2
3.09413e-09	2.31044	0.819	0.728	8.59086e-05	Infection-independent	MTRNR2L1
3.076e-07	0.73998	1	1	0.00854052	Infection-independent	MT-ATP6
1.54337e-17	2.10361	0.968	0.509	4.28515e-13	Infection-associated	VMO1
3.08731e-14	1.56811	0.887	0.568	8.57191e-10	Infection-associated	TMSB10
1.37145e-13	2.03982	0.677	0.201	3.80783e-09	Infection-associated	LY6E
1.83717e-13	1.64571	0.871	0.372	5.1009e-09	Infection-associated	LYPD2
1.94817e-13	1.90041	0.871	0.534	5.4091e-09	Infection-associated	HLA-C
1.90249e-12	5.39118	0.258	0.013	5.28226e-08	Infection-associated	HLA-DRB5
5.83486e-12	1.42799	0.919	0.487	1.62005e-07	Infection-associated	S100P
8.47308e-12	1.68809	0.726	0.274	2.35255e-07	Infection-associated	IFI27
1.06426e-11	2.63753	0.452	0.094	2.95491e-07	Infection-associated	IFI6
1.38038e-11	4.73358	0.258	0.017	3.83262e-07	Infection-associated	TGM2
1.48817e-11	1.35016	0.855	0.453	4.13191e-07	Infection-associated	CTSD
1.70518e-11	4.09112	0.258	0.017	4.73445e-07	Infection-associated	SERPING1
2.20012e-11	1.30653	0.952	0.688	6.10863e-07	Infection-associated	HLA-B
2.2506e-11	1.34595	0.968	0.769	6.24879e-07	Infection-associated	SLPI
2.27508e-11	1.2637	0.952	0.624	6.31677e-07	Infection-associated	TSPAN1
2.65555e-11	1.58961	0.887	0.594	7.37315e-07	Infection-associated	HLA-A
1.42883e-10	1.12574	0.984	0.808	3.96715e-06	Infection-associated	B2M
2.08082e-10	1.91667	0.435	0.09	5.7774e-06	Infection-associated	TYMP
2.72461e-10	3.92893	0.306	0.043	7.56488e-06	Infection-associated	LY6D
3.50702e-10	2.49377	0.355	0.06	9.73724e-06	Infection-associated	ISG15
5.22047e-10	1.63593	0.435	0.094	1.44946e-05	Infection-associated	SEC11A
7.52912e-10	2.06737	0.758	0.368	2.09046e-05	Infection-associated	PI3
8.83253e-10	1.96628	0.597	0.214	2.45235e-05	Infection-associated	SLC6A14
1.04144e-09	2.9735	0.29	0.038	2.89156e-05	Infection-associated	IFITM1
1.16413e-09	2.38445	0.403	0.09	3.2322e-05	Infection-associated	CFB
3.58724e-09	2.21709	0.323	0.056	9.95998e-05	Infection-associated	MPZL1
4.20225e-09	2.10424	0.355	0.068	0.000116675	Infection-associated	LAPTM4B
4.61464e-09	1.46886	0.645	0.235	0.000128125	Infection-associated	TMCO1
4.61718e-09	1.51883	0.742	0.385	0.000128196	Infection-associated	RPS29
5.13169e-09	1.03293	0.855	0.521	0.000142481	Infection-associated	RPS19
8.38209e-09	1.73317	0.613	0.256	0.000232729	Infection-associated	C19orf33
9.45615e-09	2.0399	0.371	0.081	0.00026255	Infection-associated	REX1BD
1.10301e-08	1.55382	0.661	0.286	0.000306252	Infection-associated	ZFAS1
1.11446e-08	2.24699	0.484	0.15	0.000309429	Infection-associated	PRSS8
1.14129e-08	1.44096	0.661	0.286	0.00031688	Infection-associated	MDK
1.27562e-08	2.30729	0.323	0.06	0.000354176	Infection-associated	IFI44L
1.34591e-08	1.85693	0.581	0.222	0.000373691	Infection-associated	ROMO1
1.5884e-08	1.14915	0.79	0.427	0.000441019	Infection-associated	EIF1
2.31845e-08	1.11906	0.871	0.577	0.000643717	Infection-associated	RPS12
2.46748e-08	1.98975	0.371	0.085	0.000685095	Infection-associated	PHPT1
2.62404e-08	1.71321	0.597	0.252	0.000728566	Infection-associated	CD74
2.64726e-08	2.85144	0.226	0.026	0.000735011	Infection-associated	NUS1
2.76844e-08	1.54376	0.774	0.444	0.000768658	Infection-associated	S100A11
2.80623e-08	2.01697	0.484	0.167	0.00077915	Infection-associated	FBP1
3.17396e-08	2.65546	0.274	0.043	0.000881249	Infection-associated	SECTM1
3.26304e-08	1.32853	0.629	0.244	0.000905983	Infection-associated	ST14
3.35786e-08	1.21802	0.726	0.35	0.000932309	Infection-associated	COX7A2
3.6551e-08	1.62997	0.419	0.115	0.00101484	Infection-associated	COMT
4.18623e-08	1.26492	0.694	0.316	0.00116231	Infection-associated	TSPAN13
4.26497e-08	1.14206	0.919	0.637	0.00118417	Infection-associated	MUC1
4.6843e-08	0.791038	0.919	0.628	0.0013006	Infection-associated	ATP1B1
4.77941e-08	2.46828	0.306	0.06	0.001327	Infection-associated	BST2
5.44891e-08	1.54947	0.452	0.132	0.00151289	Infection-associated	TAF10
5.67253e-08	1.85467	0.435	0.124	0.00157498	Infection-associated	CD24
5.95332e-08	1.35794	0.613	0.261	0.00165294	Infection-associated	RARRES3
6.28018e-08	0.945723	0.984	0.812	0.00174369	Infection-associated	S100A6
6.54116e-08	1.68481	0.258	0.038	0.00181615	Infection-associated	EPSTI1
6.71947e-08	1.03209	0.855	0.521	0.00186566	Infection-associated	SERF2
6.88151e-08	3.05656	0.161	0.009	0.00191065	Infection-associated	CRYBG2
7.30292e-08	2.95186	0.29	0.051	0.00202766	Infection-associated	TXN2
8.23336e-08	1.35588	0.419	0.115	0.00228599	Infection-associated	MRPL14
8.34909e-08	1.23456	0.726	0.325	0.00231812	Infection-associated	UBL5
8.99764e-08	1.43486	0.581	0.226	0.00249819	Infection-associated	ARPC3
1.02266e-07	2.30457	0.242	0.034	0.00283942	Infection-associated	STOM
1.07349e-07	1.71159	0.548	0.205	0.00298054	Infection-associated	S100A9
1.11221e-07	1.08411	0.726	0.329	0.00308806	Infection-associated	RPL15
1.1854e-07	1.95386	0.419	0.128	0.00329127	Infection-associated	C1orf43
1.22391e-07	1.61343	0.452	0.141	0.00339819	Infection-associated	NDUFS6
1.23827e-07	1.11997	0.694	0.299	0.00343807	Infection-associated	ATP5F1E
1.30906e-07	1.16606	0.919	0.556	0.00363459	Infection-associated	LCN2
1.41179e-07	1.35131	0.452	0.15	0.00391984	Infection-associated	IFITM3
1.42739e-07	1.01708	0.645	0.274	0.00396315	Infection-associated	GADD45B
1.44977e-07	1.28638	0.532	0.192	0.00402528	Infection-associated	CNN3
1.46067e-07	1.28321	0.645	0.286	0.00405556	Infection-associated	S100A14
1.59895e-07	1.27453	0.435	0.124	0.00443948	Infection-associated	JPT1
1.75306e-07	1.32549	0.677	0.303	0.00486738	Infection-associated	CHMP4B
1.86202e-07	1.38257	0.806	0.483	0.00516989	Infection-associated	AQP5
1.87474e-07	1.05907	0.887	0.568	0.00520521	Infection-associated	KRT7
1.96083e-07	2.67032	0.21	0.026	0.00544424	Infection-associated	HPSE
2.05744e-07	1.11091	0.903	0.714	0.00571247	Infection-associated	AQP3
2.24007e-07	2.25916	0.29	0.06	0.00621956	Infection-associated	SOCS3
2.6327e-07	0.88163	0.887	0.487	0.0073097	Infection-associated	ATP1A1
2.70162e-07	1.44622	0.419	0.12	0.00750104	Infection-associated	RAN
3.02993e-07	2.77437	0.194	0.021	0.0084126	Infection-associated	PPP1R14B
3.11129e-07	1.12422	0.726	0.385	0.0086385	Infection-associated	TSPAN3
3.45958e-07	1.36721	0.532	0.201	0.00960552	Infection-associated	B4GALT1
3.57202e-07	1.74569	0.323	0.073	0.00991772	Infection-associated	ADM
