## Supplementary Tables for "scMILD: Single-cell Multiple Instance Learning for Sample Classification and Associated Subpopulation Discovery": Table S12.xlsx

### Sheet: Table S12
Supplementary Table S12. Correlation between CD14+ monocyte subtype proportions and clinical variables in SLE.
Cell Subgroup	Clinical_Variable	Spearman's Rho (ρ)	P_Value	N (Patients)	FDR
LD Proportion	SLE Activity	-0.297613	0.00101217	119	0.0106135
Shared Proportion	SLEDAI score	0.286047	0.00161251	119	0.0106135
LD Proportion	SLAQ score	-0.278114	0.00219495	119	0.0106135
Shared Proportion	Disease Duration	-0.251987	0.00569929	119	0.0181341
Shared Proportion	SLAQ score	-0.139646	0.129847	119	0.25248
LD Proportion	SLEDAI score	-0.120176	0.192966	119	0.33769
LD Proportion	Disease Duration	-0.0788219	0.394161	119	0.590523
Shared Proportion	SLICC score	-0.0506949	0.584014	119	0.691476
LD Proportion	SLICC score	-0.0270381	0.77037	119	0.793028
Shared Proportion	SLE Activity	0.0233701	0.800824	119	0.800824
Abbreviations: SLEDAI, Systemic Lupus Erythematosus Disease Activity Index; SLAQ, Systemic Lupus Activity Questionnaire; SLICC, Systemic Lupus International Collaborating Clinics/American College of Rheumatology Damage Index;
